# Higher general intelligence is linked to stable, efficient, and typical dynamic functional brain connectivity patterns

**DOI:** 10.1101/2023.07.20.549806

**Authors:** Justin Ng, Ju-Chi Yu, Jamie D. Feusner, Colin Hawco

**Author notes:** **Corresponding author,** Centre for Addiction and Mental Health. 250 College Street, Room 623 Toronto, ON. M5T 1R8 (P).

## Abstract

General intelligence, referred to as g, is hypothesized to emerge from the capacity to dynamically and adaptively reorganize macroscale brain connectivity. Temporal reconfiguration can be assessed using dynamic functional connectivity (dFC), which captures the propensity of brain connectivity to transition between a recurring repertoire of distinct states. Conventional dFC metrics commonly focus on categorical state switching frequencies which do not fully assess individual variation in continuous connectivity reconfiguration. Here, we supplement frequency measures by quantifying within-state connectivity consistency, dissimilarity between connectivity across states, and conformity of individual connectivity to group-average state connectivity. We utilized resting-state fMRI data from the large-scale Human Connectome Project and applied data-driven multivariate Partial Least Squares Correlation to explore emergent associations between dynamic network properties and cognitive ability. Our findings reveal a positive association between g and the stable maintenance of states characterized by distinct connectivity between higher-order networks, efficient reconfiguration (i.e., minimal connectivity changes during transitions between similar states, large connectivity changes between dissimilar states), and ability to sustain connectivity close to group-average state connectivity. This hints at fundamental properties of brain-behavior organization, suggesting that general cognitive processing capacity is supported by the ability to efficiently reconfigure between stable and population-typical connectivity patterns.

**Impact Statement:** Novel evidence for an association between the stability, efficiency, and typicality of macro-scale dynamic functional connectivity patterns of the brain and higher general intelligence.
