## Appendix 1 - figure 2 - source data 1 for "Higher general intelligence is linked to stable, efficient, and typical dynamic functional brain connectivity patterns"

### Sheet: PLSC - k = 5 LVY Loadings
Label	LVY1_load	LVY1_boot	LVY2_load	LVY2_boot
PMAT24	475.341	4.35623	-160.397	-1.21482
PicVoc	194.895	1.86943	203.951	1.50619
ProcSpeed	86.1243	0.80656	373.938	2.84163
CardSort	170.588	1.64334	317.226	2.39304
Flanker	223.604	2.03732	127.523	0.977134
ListSort	438.331	4.05224	-89.0169	-0.643989
PicSeq	378.608	3.56663	-331.799	-2.49636
ReadVoc	323.112	3.13629	143.097	1.08621
WordMem	266.307	2.43636	-9.02075	-0.0620247
LineOrient	403.913	3.65626	105.137	0.750656

### Sheet: PLSC - k = 5 LVX Loadings
Label	LVX1_load	LVX1_boot	LVX2_load	LVX2_boot
occur_1	-33.2798	-0.604081	-152	-4.44927
occur_2	-7.95805	-0.160381	38.8821	1.18044
occur_3	5.72522	0.0913962	106.895	3.10229
occur_4	44.3071	0.793411	125.274	3.51504
occur_5	43.5638	0.813397	148.037	4.38546
dwell_1	6.78052	0.143922	-154.273	-4.3976
dwell_2	71.5577	1.33448	2.94096	0.0972176
dwell_3	102.342	1.84889	87.9902	2.5428
dwell_4	101.304	1.90244	90.713	2.62836
dwell_5	116.447	2.19532	119.053	3.49645
transnum	-48.8007	-0.908081	124.632	3.49953
transpro_1-1	63.3955	1.19295	-128.376	-3.75496
transpro_1-2	-110.834	-2.08343	37.9599	1.14767
transpro_1-3	-50.3037	-0.971383	100.392	2.94499
transpro_1-4	0.438401	-0.00607461	112.942	3.15516
transpro_1-5	-55.1014	-1.03595	136.705	4.10889
transpro_2-1	-103.958	-1.89326	-149.488	-4.44609
transpro_2-2	79.691	1.51503	13.9783	0.416288
transpro_2-3	-77.7598	-1.46405	55.04	1.60556
transpro_2-4	72.996	1.3428	115.67	3.31446
transpro_2-5	31.1652	0.568618	104.828	3.05737
transpro_3-1	-60.9509	-1.06834	-135.065	-4.03636
transpro_3-2	-110.156	-1.99039	-15.3793	-0.463198
transpro_3-3	96.7653	1.69835	90.4991	2.61416
transpro_3-4	-41.9835	-0.79825	53.8899	1.51115
transpro_3-5	55.2244	1.02129	80.824	2.47685
transpro_4-1	-49.6242	-0.923063	-135.093	-4.03059
transpro_4-2	49.2393	0.919697	-9.76338	-0.27902
transpro_4-3	-78.6526	-1.52025	17.1925	0.506399
transpro_4-4	88.9472	1.67419	90.3338	2.65307
transpro_4-5	-75.713	-1.52669	85.7032	2.49721
transpro_5-1	-93.2871	-1.65443	-135.576	-3.8487
transpro_5-2	-14.0988	-0.263131	-8.41816	-0.261332
transpro_5-3	-51.5024	-0.958624	-21.0971	-0.648203
transpro_5-4	-107.808	-2.0294	0.830044	0.00351189
transpro_5-5	132.507	2.47117	128.193	3.74597
transdist_1-1	-116.334	-2.17746	148.989	4.16468
transdist_1-2	-4.42692	-0.0849589	99.8215	2.84991
transdist_1-3	-203.324	-3.83061	14.8276	0.419295
transdist_1-4	-169.405	-3.23666	-30.3114	-0.911796
transdist_1-5	-190.718	-3.35825	-1.85964	-0.0575926
transdist_2-1	-103.918	-1.91311	86.8148	2.50847
transdist_2-2	-186.686	-3.38333	89.5105	2.49048
transdist_2-3	-117.55	-2.18628	-47.5605	-1.47808
transdist_2-4	284.984	5.39505	23.8423	0.664669
transdist_2-5	-276.931	-5.07326	10.269	0.291048
transdist_3-1	-147.124	-2.66037	27.4293	0.763418
transdist_3-2	-17.2171	-0.330978	14.1147	0.40428
transdist_3-3	-208.225	-3.81717	76.8826	2.22162
transdist_3-4	-17.1099	-0.3281	-69.9778	-1.9921
transdist_3-5	120.184	2.20305	-53.6536	-1.56661
transdist_4-1	-148.282	-2.87151	17.1039	0.493946
transdist_4-2	275.817	4.91594	38.9042	1.08885
transdist_4-3	18.2215	0.351805	-14.5293	-0.420526
transdist_4-4	-170.652	-3.00534	82.8807	2.3285
transdist_4-5	0.487077	0.0126508	1.2975	0.0353248
transdist_5-1	-196.062	-3.53767	0.983527	0.00983711
transdist_5-2	-194.632	-3.61933	-14.0696	-0.421253
transdist_5-3	190.129	3.50435	-2.07879	-0.0621161
transdist_5-4	-79.4727	-1.49862	-19.6817	-0.624238
transdist_5-5	-191.737	-3.44129	75.4008	2.14842
idio_1	-66.9917	-1.2705	160.018	4.72434
idio_2	-103.645	-1.94247	81.4978	2.34101
idio_3	-159.282	-3.01732	41.2526	1.19549
idio_4	-221.471	-4.09811	-3.46854	-0.113077
idio_5	-201.344	-3.75055	3.99324	0.105088
