## Appendix 4 - figure 1 - source data 1 for "Higher general intelligence is linked to stable, efficient, and typical dynamic functional brain connectivity patterns"

### Sheet: gPCA - PC1 Loadings
Label	PC1_load
PMAT24	0.664534
PicVoc	0.698837
ProcSpeed	0.450396
CardSort	0.531149
Flanker	0.4501
ListSort	0.586002
PicSeq	0.448308
ReadVoc	0.731506
WordMem	0.386766
LineOrient	0.605586

### Sheet: gPCA - k = 6 Correlations
Label	R	P	P-Adjusted
occur_1	-0.019815	0.54187	0.72198
occur_2	0.05085	0.11729	0.2271
occur_3	0.029927	0.35684	0.53233
occur_4	0.018844	0.56184	0.72198
occur_5	0.018247	0.5743	0.72198
occur_6	-0.04299	0.18553	0.31265
dwell_1	0.0050872	0.87554	0.9158
dwell_2	0.1032	0.001454	0.010178
dwell_3	0.094178	0.0036796	0.014558
dwell_4	0.016512	0.61119	0.74158
dwell_5	0.054405	0.093755	0.19841
dwell_6	0.0061414	0.85003	0.89945
transnum	-0.018675	0.56537	0.72198
transpro_1-1	0.012417	0.70224	0.79065
transpro_1-2	-0.021087	0.51617	0.72198
transpro_1-3	0.030251	0.35159	0.53233
transpro_1-4	0.031624	0.33015	0.50921
transpro_1-5	-0.00075778	0.98139	0.98139
transpro_1-6	-0.096292	0.0029796	0.013166
transpro_2-1	-0.055565	0.086954	0.1884
transpro_2-2	0.10395	0.0013421	0.010177
transpro_2-3	-0.024268	0.45492	0.6571
transpro_2-4	-0.002685	0.93412	0.95511
transpro_2-5	-0.011475	0.72386	0.79065
transpro_2-6	-0.067767	0.036781	0.092973
transpro_3-1	-0.010363	0.74968	0.8026
transpro_3-2	0.032876	0.31135	0.4885
transpro_3-3	0.095635	0.003183	0.013166
transpro_3-4	-0.081748	0.011736	0.038141
transpro_3-5	-0.056215	0.083316	0.18492
transpro_3-6	-0.0746	0.021495	0.059273
transpro_4-1	-0.017306	0.59415	0.73064
transpro_4-2	0.09962	0.0021203	0.012006
transpro_4-3	-0.01245	0.70149	0.79065
transpro_4-4	0.0128	0.69352	0.79065
transpro_4-5	-0.060082	0.064164	0.14972
transpro_4-6	-0.018013	0.57917	0.72198
transpro_5-1	-0.021668	0.50467	0.71758
transpro_5-2	-0.028854	0.37428	0.54934
transpro_5-3	-0.045463	0.16145	0.28253
transpro_5-4	-0.045053	0.16526	0.28375
transpro_5-5	0.05634	0.082636	0.18492
transpro_5-6	-0.018491	0.56913	0.72198
transpro_6-1	-0.045856	0.15785	0.28165
transpro_6-2	0.018887	0.5609	0.72198
transpro_6-3	0.011532	0.72255	0.79065
transpro_6-4	0.049401	0.1281	0.24286
transpro_6-5	-0.00076785	0.98114	0.98139
transpro_6-6	0.011217	0.72983	0.79065
transdist_1-1	-0.045905	0.1574	0.28165
transdist_1-2	0.004377	0.89281	0.92324
transdist_1-3	-0.14043	1.4253e-05	0.0012253
transdist_1-4	-0.096094	0.0030398	0.013166
transdist_1-5	-0.10441	0.001276	0.010177
transdist_1-6	-0.011797	0.71644	0.79065
transdist_2-1	-0.068755	0.034117	0.088704
transdist_2-2	-0.10444	0.0012718	0.010177
transdist_2-3	0.098861	0.0022933	0.012006
transdist_2-4	0.13141	4.9222e-05	0.0012253
transdist_2-5	-0.12992	6.0013e-05	0.0012253
transdist_2-6	-0.07073	0.029282	0.078372
transdist_3-1	-0.11481	0.00039488	0.0051334
transdist_3-2	0.066344	0.040928	0.10066
transdist_3-3	-0.13181	4.669e-05	0.0012253
transdist_3-4	-0.050948	0.11657	0.2271
transdist_3-5	0.089625	0.0057177	0.020812
transdist_3-6	-0.051216	0.11466	0.2271
transdist_4-1	-0.048636	0.13412	0.24909
transdist_4-2	0.11252	0.00051536	0.0058623
transdist_4-3	-0.05253	0.10564	0.21848
transdist_4-4	-0.089937	0.0055512	0.020812
transdist_4-5	-0.041395	0.20236	0.33481
transdist_4-6	0.12904	6.7322e-05	0.0012253
transdist_5-1	-0.11127	0.00059497	0.0060159
transdist_5-2	-0.075257	0.02037	0.059273
transdist_5-3	0.080061	0.013591	0.042649
transdist_5-4	-0.086204	0.0078661	0.026512
transdist_5-5	-0.10213	0.0016303	0.010597
transdist_5-6	0.040915	0.20765	0.33743
transdist_6-1	-0.036687	0.25857	0.41281
transdist_6-2	-0.077492	0.016918	0.051317
transdist_6-3	-0.074918	0.020943	0.059273
transdist_6-4	0.096172	0.0030161	0.013166
transdist_6-5	0.014072	0.66484	0.79065
transdist_6-6	-0.063563	0.050179	0.12017
idio_1	-0.012714	0.69548	0.79065
idio_2	-0.089082	0.0060189	0.021066
idio_3	-0.11677	0.00031301	0.0047472
idio_4	-0.098522	0.0023748	0.012006
idio_5	-0.10133	0.0017741	0.010763
idio_6	0.020639	0.52511	0.72198

### Sheet: gCFA - F1 Loadings
Label	F1_load
PMAT24	0.71303
PicVoc	0.624494
ProcSpeed	0.259342
CardSort	0.372629
Flanker	0.272883
ListSort	0
PicSeq	0.377576
ReadVoc	0.668188
WordMem	0.34829
LineOrient	0.605648

### Sheet: gCFA - k = 6 Correlations
Label	R	P	P-Adjusted
occur_1	-0.0014513	0.96437	0.97508
occur_2	0.023203	0.47503	0.67544
occur_3	0.020312	0.53178	0.72227
occur_4	0.0093909	0.77253	0.90128
occur_5	0.0037089	0.90911	0.95091
occur_6	-0.047691	0.14188	0.2747
dwell_1	0.018312	0.57287	0.75621
dwell_2	0.068882	0.033787	0.085405
dwell_3	0.076461	0.01844	0.05993
dwell_4	0.0045272	0.88915	0.94513
dwell_5	0.041077	0.20585	0.36024
dwell_6	-0.0070038	0.82927	0.94513
transnum	-0.025468	0.433	0.62828
transpro_1-1	0.025355	0.43497	0.62828
transpro_1-2	-0.034955	0.28174	0.46615
transpro_1-3	0.020709	0.52372	0.72209
transpro_1-4	0.027969	0.38911	0.59015
transpro_1-5	-0.015953	0.6233	0.81029
transpro_1-6	-0.094351	0.0036171	0.01812
transpro_2-1	-0.034003	0.29506	0.47947
transpro_2-2	0.069886	0.031271	0.083695
transpro_2-3	-0.01488	0.64685	0.82906
transpro_2-4	0.0052048	0.87269	0.94513
transpro_2-5	-0.012477	0.70087	0.8392
transpro_2-6	-0.069909	0.031216	0.083695
transpro_3-1	0.0054958	0.86564	0.94513
transpro_3-2	0.018288	0.57339	0.75621
transpro_3-3	0.078249	0.01587	0.053488
transpro_3-4	-0.07223	0.026015	0.075642
transpro_3-5	-0.050944	0.1166	0.23672
transpro_3-6	-0.067687	0.037003	0.091008
transpro_4-1	0.0051421	0.87421	0.94513
transpro_4-2	0.093375	0.0039825	0.01812
transpro_4-3	-0.012557	0.69905	0.8392
transpro_4-4	-0.0022482	0.94482	0.96605
transpro_4-5	-0.06927	0.032796	0.085269
transpro_4-6	-0.013338	0.68133	0.8392
transpro_5-1	-0.0047419	0.88393	0.94513
transpro_5-2	-0.030932	0.34085	0.52572
transpro_5-3	-0.043525	0.18008	0.3414
transpro_5-4	-0.05088	0.11706	0.23672
transpro_5-5	0.042068	0.19511	0.35676
transpro_5-6	-0.013084	0.68706	0.8392
transpro_6-1	-0.027589	0.3956	0.59015
transpro_6-2	0.0048615	0.88102	0.94513
transpro_6-3	0.0043608	0.8932	0.94513
transpro_6-4	0.049812	0.12495	0.24719
transpro_6-5	-0.0094952	0.77003	0.90128
transpro_6-6	-0.0029875	0.92672	0.95831
transdist_1-1	-0.062886	0.052677	0.12615
transdist_1-2	0.0010143	0.97509	0.97509
transdist_1-3	-0.13469	3.1664e-05	0.00072036
transdist_1-4	-0.093814	0.0038143	0.01812
transdist_1-5	-0.094569	0.0035399	0.01812
transdist_1-6	-0.022426	0.48988	0.68583
transdist_2-1	-0.057674	0.075608	0.16382
transdist_2-2	-0.11454	0.0004073	0.0041679
transdist_2-3	0.10264	0.0015431	0.0093616
transdist_2-4	0.14627	6.1281e-06	0.00028663
transdist_2-5	-0.13146	4.8899e-05	0.00088996
transdist_2-6	-0.071951	0.026599	0.075642
transdist_3-1	-0.11204	0.00054479	0.0045069
transdist_3-2	0.072409	0.025647	0.075642
transdist_3-3	-0.14331	9.4492e-06	0.00028663
transdist_3-4	-0.052902	0.10319	0.21838
transdist_3-5	0.086299	0.0077982	0.030854
transdist_3-6	-0.060687	0.061527	0.13997
transdist_4-1	-0.036416	0.26211	0.45003
transdist_4-2	0.12898	6.7843e-05	0.001029
transdist_4-3	-0.041983	0.19602	0.35676
transdist_4-4	-0.10098	0.0018394	0.010461
transdist_4-5	-0.041441	0.20186	0.36018
transdist_4-6	0.14598	6.3987e-06	0.00028663
transdist_5-1	-0.11354	0.00045802	0.0041679
transdist_5-2	-0.08319	0.01033	0.039168
transdist_5-3	0.061247	0.059163	0.13805
transdist_5-4	-0.089452	0.0058123	0.025187
transdist_5-5	-0.11124	0.00059708	0.0045279
transdist_5-6	0.060186	0.063705	0.14139
transdist_6-1	-0.035512	0.27414	0.46198
transdist_6-2	-0.079605	0.014136	0.049475
transdist_6-3	-0.079957	0.013714	0.049475
transdist_6-4	0.11387	0.00044057	0.0041679
transdist_6-5	0.032575	0.31581	0.50419
transdist_6-6	-0.07311	0.02425	0.075642
idio_1	-0.031632	0.33004	0.51781
idio_2	-0.08893	0.0061057	0.025256
idio_3	-0.1178	0.00027659	0.0035956
idio_4	-0.10842	0.00082157	0.005751
idio_5	-0.10452	0.0012617	0.008201
idio_6	0.013551	0.67651	0.8392

### Sheet: gEFA - F1 Loadings
Label	F1_load
PMAT24	0.624857
PicVoc	0.624998
ProcSpeed	0.238078
CardSort	0.36854
Flanker	0.265526
ListSort	0.453087
PicSeq	0.354408
ReadVoc	0.642294
WordMem	0.291659
LineOrient	0.577935

### Sheet: gEFA - k = 6 Correlations
Label	R	P	P-Adjusted
occur_1	-0.0031986	0.92157	0.92157
occur_2	0.025926	0.42477	0.59467
occur_3	0.026484	0.41487	0.58989
occur_4	0.019221	0.55405	0.70026
occur_5	0.0067966	0.83428	0.90129
occur_6	-0.056333	0.082669	0.17166
dwell_1	0.017827	0.58308	0.72686
dwell_2	0.064945	0.045381	0.10589
dwell_3	0.073973	0.02262	0.064325
dwell_4	0.012797	0.69359	0.80919
dwell_5	0.048385	0.13614	0.24778
dwell_6	-0.013425	0.67937	0.80289
transnum	-0.02041	0.52979	0.68873
transpro_1-1	0.024961	0.44215	0.60523
transpro_1-2	-0.035936	0.26845	0.45239
transpro_1-3	0.027567	0.39597	0.57195
transpro_1-4	0.033921	0.29623	0.47292
transpro_1-5	-0.017224	0.5959	0.73279
transpro_1-6	-0.10555	0.001128	0.0064153
transpro_2-1	-0.035243	0.27779	0.45961
transpro_2-2	0.067192	0.03841	0.094469
transpro_2-3	-0.0096141	0.76723	0.86195
transpro_2-4	0.019952	0.53901	0.69084
transpro_2-5	-0.013837	0.67009	0.80234
transpro_2-6	-0.080683	0.012879	0.043405
transpro_3-1	0.0059318	0.85509	0.90129
transpro_3-2	0.024226	0.45571	0.60985
transpro_3-3	0.074792	0.02116	0.062116
transpro_3-4	-0.062011	0.056061	0.12754
transpro_3-5	-0.049974	0.12373	0.23025
transpro_3-6	-0.070161	0.030611	0.081929
transpro_4-1	0.0060717	0.85171	0.90129
transpro_4-2	0.094306	0.0036332	0.016531
transpro_4-3	-0.0070394	0.82842	0.90129
transpro_4-4	0.0055639	0.86399	0.90129
transpro_4-5	-0.075224	0.020425	0.061955
transpro_4-6	-0.029622	0.36169	0.54857
transpro_5-1	-0.012402	0.70259	0.80932
transpro_5-2	-0.024772	0.44561	0.60523
transpro_5-3	-0.036799	0.25711	0.44146
transpro_5-4	-0.05175	0.11092	0.21477
transpro_5-5	0.049941	0.12398	0.23025
transpro_5-6	-0.01533	0.63692	0.7728
transpro_6-1	-0.027991	0.38874	0.57195
transpro_6-2	0.0046183	0.88693	0.90129
transpro_6-3	0.011325	0.72734	0.82735
transpro_6-4	0.060365	0.062918	0.13965
transpro_6-5	-0.0044352	0.89139	0.90129
transpro_6-6	-0.0090619	0.78025	0.86588
transdist_1-1	-0.067676	0.037036	0.093618
transdist_1-2	0.0046018	0.88733	0.90129
transdist_1-3	-0.13907	1.7273e-05	0.00041642
transdist_1-4	-0.098561	0.0023654	0.011329
transdist_1-5	-0.099239	0.0022057	0.011151
transdist_1-6	-0.027704	0.39363	0.57195
transdist_2-1	-0.056272	0.083003	0.17166
transdist_2-2	-0.11774	0.00027865	0.0029019
transdist_2-3	0.10678	0.00098544	0.0059783
transdist_2-4	0.14571	6.6568e-06	0.00030288
transdist_2-5	-0.12681	9.0015e-05	0.0016383
transdist_2-6	-0.072268	0.025936	0.071521
transdist_3-1	-0.11513	0.00037996	0.0034576
transdist_3-2	0.081286	0.01222	0.04277
transdist_3-3	-0.14775	4.929e-06	0.00030288
transdist_3-4	-0.055464	0.087527	0.177
transdist_3-5	0.085459	0.0084205	0.03604
transdist_3-6	-0.059945	0.064776	0.14035
transdist_4-1	-0.053863	0.097073	0.19204
transdist_4-2	0.12124	0.00018164	0.0027548
transdist_4-3	-0.041957	0.19629	0.34351
transdist_4-4	-0.10837	0.00082575	0.0053674
transdist_4-5	-0.034028	0.29471	0.47292
transdist_4-6	0.13866	1.8304e-05	0.00041642
transdist_5-1	-0.1133	0.0004707	0.0038939
transdist_5-2	-0.076647	0.018157	0.05901
transdist_5-3	0.068767	0.034084	0.088619
transdist_5-4	-0.084549	0.0091449	0.03604
transdist_5-5	-0.11749	0.000287	0.0029019
transdist_5-6	0.066258	0.04119	0.098639
transdist_6-1	-0.031214	0.33646	0.5279
transdist_6-2	-0.08412	0.009505	0.03604
transdist_6-3	-0.083075	0.010437	0.037989
transdist_6-4	0.11117	0.00060174	0.0042121
transdist_6-5	0.043671	0.17862	0.31872
transdist_6-6	-0.075977	0.019196	0.060236
idio_1	-0.030783	0.34319	0.52932
idio_2	-0.084496	0.0091891	0.03604
idio_3	-0.11767	0.00028071	0.0029019
idio_4	-0.11134	0.0005904	0.0042121
idio_5	-0.1048	0.0012235	0.0065492
idio_6	0.020905	0.51979	0.68552
