## Supplementary material for "Higher general intelligence is linked to stable, efficient, and typical dynamic functional brain connectivity patterns": Figure 2 - figure supplement 1 - source data 1

### Sheet: PLSC - k = 6 Permutation
Label	D1	D2	D3	D4	D5	D6	D7	D8	D9	D10
Covariance Explained	58.8347	24.2392	6.57024	2.51365	2.22391	2.18039	1.6312	0.808694	0.572928
SV	1186.68	761.683	396.557	245.283	230.714	228.445	197.592	139.126	117.102	100.873
P	0.0001	0.0001	0.0001	1	1	1	1	1	1	1
Correlation	0.181515	0.150243	0.178864	0.174382	0.154165	0.187499	0.2017	0.166548	0.146232	0.177085

### Sheet: PLSC - k = 6 Reproducibility
Label	D1	D2	D3
SV_Z	3.76507	3.0005	1.41905
LVY_Z	4.83225	2.3483	2.4796
LVX_Z	2.65061	2.74874	2.07396
