## Supplementary material for "Higher general intelligence is linked to stable, efficient, and typical dynamic functional brain connectivity patterns": Figure 2 - source data 1

### Sheet: PLSC - k = 6 LVY Loadings
Label	LVY1_load	LVY1_boot	LVY2_load	LVY2_boot
PMAT24	555.161	4.74846	-196.012	-1.35312
PicVoc	283.82	2.49272	203.997	1.37444
ProcSpeed	142.236	1.20298	452.445	3.10546
CardSort	202.947	1.76463	341.023	2.3983
Flanker	257.155	2.14289	131.335	0.929942
ListSort	508.129	4.30968	-116.812	-0.775893
PicSeq	405	3.51878	-348.03	-2.40564
ReadVoc	400.239	3.56364	131.806	0.912292
WordMem	303.048	2.53933	-37.6335	-0.257336
LineOrient	466.526	3.88738	91.1874	0.594523

### Sheet: PLSC - k = 6 LVX Loadings
Label	LVY1_load	LVY1_boot	LVY2_load	LVY2_boot
occur_1	-35.3685	-0.635173	-148.99	-4.46726
occur_2	72.7579	1.37307	110.729	3.27584
occur_3	33.7016	0.610288	118.232	3.59484
occur_4	46.2852	0.797756	105.964	2.9745
occur_5	23.8181	0.424779	127.946	3.77763
occur_6	-78.6254	-1.53949	2.72946	0.0852043
dwell_1	6.75296	0.142593	-149.169	-4.37651
dwell_2	175.628	3.205	71.9257	2.09525
dwell_3	146.241	2.68774	112.21	3.39249
dwell_4	85.5966	1.6185	53.6252	1.58835
dwell_5	106.63	1.9625	84.7448	2.51838
dwell_6	14.9562	0.268433	11.0735	0.336096
transnum	-48.5812	-0.889167	121.308	3.50054
transpro_1-1	60.7172	1.12309	-125.929	-3.74122
transpro_1-2	-69.9502	-1.3504	73.9577	2.22096
transpro_1-3	23.2237	0.424216	120.557	3.66972
transpro_1-4	15.6421	0.286728	110.725	3.13171
transpro_1-5	-35.4212	-0.646103	131.542	3.96169
transpro_1-6	-184.222	-3.4642	0.730609	0.031249
transpro_2-1	-132.3	-2.41835	-154.733	-4.70136
transpro_2-2	189.987	3.48292	79.6697	2.24251
transpro_2-3	-69.5142	-1.34064	33.6818	1.0169
transpro_2-4	21.6902	0.36332	48.3918	1.33703
transpro_2-5	-33.3118	-0.613294	80.4651	2.29838
transpro_2-6	-121.488	-2.30814	-29.2382	-0.81078
transpro_3-1	-51.1792	-0.897801	-117.798	-3.68607
transpro_3-2	24.2439	0.487834	41.3919	1.24301
transpro_3-3	150.729	2.72302	115.74	3.45475
transpro_3-4	-87.6469	-1.52106	-19.8571	-0.526926
transpro_3-5	-87.2844	-1.53878	-3.20118	-0.0998945
transpro_3-6	-132.027	-2.57709	-50.8268	-1.50327
transpro_4-1	-43.1858	-0.776925	-127.233	-3.8677
transpro_4-2	145.085	2.75965	44.9768	1.26339
transpro_4-3	-29.5478	-0.562995	77.0541	2.23791
transpro_4-4	61.8996	1.18517	55.6363	1.67552
transpro_4-5	-115.04	-2.28638	88.2836	2.63707
transpro_4-6	-41.1572	-0.825878	-41.352	-1.2976
transpro_5-1	-60.2868	-1.0406	-120.797	-3.43734
transpro_5-2	-28.0217	-0.513983	65.4843	1.95404
transpro_5-3	-64.4711	-1.13736	5.43855	0.14341
transpro_5-4	-55.5581	-0.964916	7.38377	0.196517
transpro_5-5	109.639	1.998	94.4649	2.78478
transpro_5-6	-30.4831	-0.608785	-34.063	-1.05034
transpro_6-1	-77.7101	-1.41173	-136.027	-4.13968
transpro_6-2	34.694	0.639811	48.8134	1.49929
transpro_6-3	4.06148	0.0670106	82.819	2.59713
transpro_6-4	97.6847	1.72925	68.6515	2.02997
transpro_6-5	8.71541	0.159594	98.5029	2.96819
transpro_6-6	14.1906	0.251353	6.73656	0.204063
transdist_1-1	-104.643	-1.94007	158.585	4.51967
transdist_1-2	-25.5021	-0.475009	76.8001	2.185
transdist_1-3	-256.37	-4.88293	8.04876	0.243911
transdist_1-4	-176.234	-3.39864	5.89118	0.183995
transdist_1-5	-195.355	-3.38195	-8.84037	-0.250226
transdist_1-6	-44.215	-0.81948	95.1428	2.76202
transdist_2-1	-110.697	-2.01876	53.4915	1.54079
transdist_2-2	-199.442	-3.56222	92.0755	2.59874
transdist_2-3	152.703	2.64404	-14.7683	-0.436449
transdist_2-4	264.496	4.4859	14.3508	0.418715
transdist_2-5	-226.645	-4.09296	58.2555	1.77844
transdist_2-6	-124.715	-2.28963	53.2572	1.64392
transdist_3-1	-184.268	-3.52662	35.9152	1.06353
transdist_3-2	91.1603	1.55039	-59.7863	-1.88685
transdist_3-3	-227.995	-4.16275	77.7716	2.31552
transdist_3-4	-100.251	-1.83823	-57.8942	-1.55795
transdist_3-5	170.51	3.11497	0.695634	0.0271211
transdist_3-6	-92.1229	-1.63247	51.6253	1.5308
transdist_4-1	-86.3137	-1.58991	36.7521	1.05109
transdist_4-2	238.062	3.97029	32.5831	0.893246
transdist_4-3	-107.072	-1.98555	-28.8588	-0.795513
transdist_4-4	-153.49	-2.62763	97.5821	2.77483
transdist_4-5	-66.9865	-1.27007	-73.6147	-2.14055
transdist_4-6	234.659	4.25034	78.5369	2.12639
transdist_5-1	-211.162	-3.87374	22.7757	0.652983
transdist_5-2	-140.055	-2.67056	31.9566	0.912514
transdist_5-3	145.305	2.5258	67.0134	1.9858
transdist_5-4	-136.112	-2.46171	-50.801	-1.55337
transdist_5-5	-168.935	-2.98754	84.5722	2.50732
transdist_5-6	100.217	1.81608	-43.9731	-1.35312
transdist_6-1	-80.419	-1.3885	83.7325	2.37669
transdist_6-2	-122.877	-2.2932	98.5119	2.76899
transdist_6-3	-130.842	-2.30196	2.12963	0.0520173
transdist_6-4	200.395	3.60932	0.204261	0.0172056
transdist_6-5	19.5223	0.376617	-44.433	-1.31476
transdist_6-6	-138.123	-2.45125	107.098	3.09358
idio_1	-56.3058	-1.05746	165.227	4.97599
idio_2	-182.832	-3.30478	40.4938	1.15093
idio_3	-214.704	-4.00317	20.6324	0.619136
idio_4	-194.389	-3.58758	37.6933	1.11777
idio_5	-182.213	-3.41806	27.1825	0.813339
idio_6	12.012	0.21436	117.333	3.53386
